# Following The Evolutionary Paths Of Highly Specific Homophilic Adhesion Proteins

**DOI:** 10.1101/2024.03.18.585463

**Authors:** Gil Wiseglass, Rotem Rubinstein

**Affiliations:** School of Neurobiology, Biochemistry and Biophysics, The George S. Wise Faculty of Life Sciences, Tel Aviv University, Tel Aviv, Israel; Sagol School of Neuroscience, Tel Aviv University, Tel Aviv, Israel

## Abstract

Many adhesion proteins, evolutionarily related through gene duplication, exhibit distinct and precise interaction preferences and affinities crucial for cell patterning. Yet, the evolutionary path by which these proteins, which are highly similar in structure and sequence, acquire new specificity and prevent cross-interactions within their family members remains unknown. To bridge this gap, this study focuses on Drosophila Down syndrome cell adhesion molecule-1 (Dscam1) proteins, which are cell adhesion proteins that have undergone extensive gene duplication. Dscam1 evolved under strong selective pressure to achieve strict homophilic recognition, essential for neuronal self-avoidance and patterning. Through a combination of phylogenetic analysis, ancestral sequence reconstruction, and cell aggregation assays, we studied the evolutionary trajectory of Dscam1 exon 4 across various insect lineages. We demonstrated that recent Dscam1 duplications in the mosquito lineage bind with strict homophilic specificities without any cross-interactions. We found that ancestral and intermediate Dscam1 isoforms were able to maintain their homophilic bindings capabilities, with some intermediate isoforms also engaging in promiscuous interactions with other paralogs. Our results highlight the robust selective pressure for homophilic specificity integral to Dscam1 function within the process of neuronal self-avoidance. Importantly, our study suggests that the path to achieving such selective specificity does not introduce disruptive mutations that prevent self-binding but includes an evolutionary intermediate that demonstrates promiscuous heterophilic interactions. Overall, these results offer insights into evolutionary strategies that underlie adhesion protein interaction specificity.
