## Supplementary material for "Following The Evolutionary Paths Of Highly Specific Homophilic Adhesion Proteins": Supplemental file 4 - Ancestor probabilities.xlsx

### Sheet: Sheet1
Ancestor name as appears in the manuscript	Ancestor nameas generated by CodeML	Ancestor name generated by GRASP	Overall accuracy of the ancestral sequences (scored by CodeML):
Fly 4.1-3Anc	504	N237	0.85435
Mosquito 4.8Anc	391	N124	0.90612
Mosquito 4.10Anc	346	N79	0.83993
4.1 last common ancestor	505	N238	0.84923
4.2 and 4.3 last common ancestor	508	N241	0.86053
4.2 last common ancestor	509	N242	0.84373
4.3 last common ancestor	511	N243	0.89976
4.81 last common ancestor	392	N125	0.88994
4.82 and 4.83 last common ancestor	421	N154	0.8968
4.82 last common ancestor	422	N155	0.89492
4.83 last common ancestor	424	N157	0.89813
4.101 last common ancestor	347	N80	0.90919
4.102 and 4.103 last common ancestor	351	N84	0.84448
4.102 last common ancestor	355	N88	0.86167
4.103 last common ancestor	352	N85	0.88115
Probability of best state at each node, listed by Ig2 dimer interface
Dscam1 residue position		504	391	346	505	508	509	511	392	421	422	424	347	351	352	355
107		E(1.000)	Q(0.678)	Q(1.000)	E(1.000)	E(0.987)	E(1.000)	D(1.000)	I(0.625)	Q(0.991)	Q(1.000)	Q(1.000)	Q(1.000)	Q(0.986)	K(1.000)	Q(1.000)
109		D(0.998)	E(0.990)	R(1.000)	D(1.000)	D(1.000)	D(1.000)	D(1.000)	E(1.000)	E(0.605)	G(0.999)	D(1.000)	R(1.000)	R(1.000)	R(1.000)	R(1.000)
111		N(1.000)	E(0.999)	I(0.994)	N(1.000)	N(0.998)	H(1.000)	N(1.000)	E(1.000)	E(1.000)	E(1.000)	E(1.000)	N(1.000)	I(0.994)	I(1.000)	T(1.000)
112		K(0.998)	N(1.000)	D(1.000)	K(1.000)	K(1.000)	K(1.000)	K(1.000)	N(1.000)	N(0.999)	D(0.999)	N(1.000)	D(1.000)	D(1.000)	D(1.000)	D(1.000)
114		Y(0.964)	Y(1.000)	F(1.000)	H(0.989)	Y(0.974)	F(1.000)	Y(1.000)	Y(1.000)	Y(1.000)	Y(1.000)	Y(1.000)	F(1.000)	F(0.986)	Y(1.000)	F(1.000)
Fly 4.1-3Anc N237
Dscam1 residue position	A	C	D	E	F	G	H	I	K	L	M	N	P	Q	R	S	T	V	W	Y
107	0	0	0.65	99.34	0	0	0	0	0	0	0	0	0	0	0	0	0	0	0	0
109	0	0	92.7	7.29	0	0	0	0	0	0	0	0.01	0	0	0	0	0	0	0	0
111	0	0	0.02	0	0	0	0.04	0	0	0	0	99.93	0	0	0	0.01	0	0	0	0
112	0	0	0	0.01	0	0	0	0	97.32	0	0	2.58	0	0.02	0.06	0.01	0.01	0	0	0
114	0	0	0	0	0.17	0	2.44	0	0	0	0	0	0	0	0	0	0	0	0	97.39
Mosquito 4.8Anc N124
Dscam1 residue position	A	C	D	E	F	G	H	I	K	L	M	N	P	Q	R	S	T	V	W	Y
107	0.17	0	0.17	28.88	0	0.01	0.04	0.3	0.29	0.07	0.04	0.05	0.01	69.14	0.06	0.03	0.11	0.62	0	0
109	0	0	6.72	93.22	0	0.05	0	0	0	0	0	0	0	0	0	0	0	0	0	0
111	0	0	0.87	99.12	0	0	0	0	0	0	0	0	0	0	0	0	0	0	0	0
112	0	0	0.04	0	0	0	0	0	0	0	0	99.96	0	0	0	0	0	0	0	0
114	0	0	0	0	0	0	0	0	0	0	0	0	0	0	0	0	0	0	0	100
Mosquito 4.10Anc N79
Dscam1 residue position	A	C	D	E	F	G	H	I	K	L	M	N	P	Q	R	S	T	V	W	Y
107	0	0	0	0.02	0	0	0.01	0	0.41	0	0	0	0	99.53	0.03	0	0	0	0	0
109	0	0	0	0	0	0	0	0	0.03	0	0	0	0	0	99.97	0	0	0	0	0
111	0.01	0	0	0	0	0	0	96.57	0	0.02	0.07	0.12	0	0	0	0.04	2.73	0.43	0	0
112	0	0	99.94	0.05	0	0	0	0	0	0	0	0.01	0	0	0	0	0	0	0	0
114	0	0	0	0	99.02	0	0	0	0	0	0	0	0	0	0	0	0	0	0	0.97
4.1 last common ancestor N238
Dscam1 residue position	A	C	D	E	F	G	H	I	K	L	M	N	P	Q	R	S	T	V	W	Y
107	0	0	0	100	0	0	0	0	0	0	0	0	0	0	0	0	0	0	0	0
109	0	0	100	0	0	0	0	0	0	0	0	0	0	0	0	0	0	0	0	0
111	0	0	0	0	0	0	0	0	0	0	0	100	0	0	0	0	0	0	0	0
112	0	0	0	0	0	0	0	0	100	0	0	0	0	0	0	0	0	0	0	0
114	0	0	0	0	0	0	99.99	0	0	0	0	0	0	0	0	0	0	0	0	0.01
4.2 and 4.3 last common ancestor N241
Dscam1 residue position	A	C	D	E	F	G	H	I	K	L	M	N	P	Q	R	S	T	V	W	Y
107	0	0	13.96	86.01	0	0.01	0	0	0	0	0	0.01	0	0.01	0	0	0	0	0	0
109	0	0	99.02	0.96	0	0	0	0	0	0	0	0.02	0	0	0	0	0	0	0	0
111	0	0	0.05	0	0	0	1.24	0	0.01	0	0	98.64	0	0	0	0.04	0.01	0	0	0
112	0	0	0	0	0	0	0	0	99.82	0	0	0.12	0	0.01	0.05	0	0	0	0	0
114	0	0	0	0	1.4	0	0.23	0	0	0	0	0	0	0	0	0	0	0	0	98.36
4.2 last common ancestor N242
Dscam1 residue position	A	C	D	E	F	G	H	I	K	L	M	N	P	Q	R	S	T	V	W	Y
107	0	0	0	100	0	0	0	0	0	0	0	0	0	0	0	0	0	0	0	0
109	0	0	100	0	0	0	0	0	0	0	0	0	0	0	0	0	0	0	0	0
111	0	0	0	0	0	0	100	0	0	0	0	0	0	0	0	0	0	0	0	0
112	0	0	0	0	0	0	0	0	100	0	0	0	0	0	0	0	0	0	0	0
114	0	0	0	0	100	0	0	0	0	0	0	0	0	0	0	0	0	0	0	0
4.3 last common ancestor N243
Dscam1 residue position	A	C	D	E	F	G	H	I	K	L	M	N	P	Q	R	S	T	V	W	Y
107	0	0	99.97	0.03	0	0	0	0	0	0	0	0	0	0	0	0	0	0	0	0
109	0	0	100	0	0	0	0	0	0	0	0	0	0	0	0	0	0	0	0	0
111	0	0	0	0	0	0	0	0	0	0	0	100	0	0	0	0	0	0	0	0
112	0	0	0	0	0	0	0	0	100	0	0	0	0	0	0	0	0	0	0	0
114	0	0	0	0	0	0	0	0	0	0	0	0	0	0	0	0	0	0	0	100
4.81 last common ancestor N125
Dscam1 residue position	A	C	D	E	F	G	H	I	K	L	M	N	P	Q	R	S	T	V	W	Y
107	0.16	0	0.01	0.27	0	0	0.01	68.13	0.02	0.62	0.4	0.01	0.01	0.34	0.02	0.02	0.29	29.7	0	0
109	0	0	0.54	99.46	0	0	0	0	0	0	0	0	0	0	0	0	0	0	0	0
111	0	0	0.09	99.91	0	0	0	0	0	0	0	0	0	0	0	0	0	0	0	0
112	0	0	0.01	0	0	0	0	0	0	0	0	99.99	0	0	0	0	0	0	0	0
114	0	0	0	0	0	0	0	0	0	0	0	0	0	0	0	0	0	0	0	100
4.82 and 4.83 last common ancestor N154
Dscam1 residue position	A	C	D	E	F	G	H	I	K	L	M	N	P	Q	R	S	T	V	W	Y
107	0	0	0	2.27	0	0	0.01	0	0.03	0	0	0	0	97.67	0.01	0	0	0	0	0
109	0.02	0	31.67	66.75	0	1.52	0	0	0	0	0	0.02	0	0.01	0	0.01	0	0	0	0
111	0	0	0.19	99.81	0	0	0	0	0	0	0	0	0	0	0	0	0	0	0	0
112	0	0	0.28	0	0	0	0	0	0	0	0	99.71	0	0	0	0	0	0	0	0
114	0	0	0	0	0	0	0	0	0	0	0	0	0	0	0	0	0	0	0	100
4.82 last common ancestor N155
Dscam1 residue position	A	C	D	E	F	G	H	I	K	L	M	N	P	Q	R	S	T	V	W	Y
107	0	0	0	0	0	0	0	0	0	0	0	0	0	100	0	0	0	0	0	0
109	0	0	0	0	0	100	0	0	0	0	0	0	0	0	0	0	0	0	0	0
111	0	0	0	100	0	0	0	0	0	0	0	0	0	0	0	0	0	0	0	0
112	0	0	99.99	0	0	0	0	0	0	0	0	0.01	0	0	0	0	0	0	0	0
114	0	0	0	0	0	0	0	0	0	0	0	0	0	0	0	0	0	0	0	100
4.83 last common ancestor N157
Dscam1 residue position	A	C	D	E	F	G	H	I	K	L	M	N	P	Q	R	S	T	V	W	Y
107	0	0	0	0	0	0	0	0	0	0	0	0	0	100	0	0	0	0	0	0
109	0	0	99.99	0.01	0	0	0	0	0	0	0	0	0	0	0	0	0	0	0	0
111	0	0	0	100	0	0	0	0	0	0	0	0	0	0	0	0	0	0	0	0
112	0	0	0	0	0	0	0	0	0	0	0	100	0	0	0	0	0	0	0	0
114	0	0	0	0	0	0	0	0	0	0	0	0	0	0	0	0	0	0	0	100
4.101 last common ancestor N80
Dscam1 residue position	A	C	D	E	F	G	H	I	K	L	M	N	P	Q	R	S	T	V	W	Y
107	0	0	0	0	0	0	0	0	0	0	0	0	0	100	0	0	0	0	0	0
109	0	0	0	0	0	0	0	0	0	0	0	0	0	0	100	0	0	0	0	0
111	0	0	0	0	0	0	0	0	0	0	0	100	0	0	0	0	0	0	0	0
112	0	0	100	0	0	0	0	0	0	0	0	0	0	0	0	0	0	0	0	0
114	0	0	0	0	100	0	0	0	0	0	0	0	0	0	0	0	0	0	0	0
4.102 and 4.103 last common ancestor N84
Dscam1 residue position	A	C	D	E	F	G	H	I	K	L	M	N	P	Q	R	S	T	V	W	Y
107	0	0	0	0.04	0	0	0.02	0	1.81	0	0	0	0	98.03	0.1	0	0	0	0	0
109	0	0	0	0	0	0	0	0	0.02	0	0	0	0	0	99.98	0	0	0	0	0
111	0.01	0	0	0	0	0	0	96.43	0	0.01	0.07	0.07	0	0	0	0.03	2.96	0.42	0	0
112	0	0	99.96	0.04	0	0	0	0	0	0	0	0.01	0	0	0	0	0	0	0	0
114	0	0	0	0	96.78	0	0	0	0	0	0	0	0	0	0	0	0	0	0	3.22
4.102 last common ancestor N88
Dscam1 residue position	A	C	D	E	F	G	H	I	K	L	M	N	P	Q	R	S	T	V	W	Y
107	0	0	0	0	0	0	0	0	0	0	0	0	0	100	0	0	0	0	0	0
109	0	0	0	0	0	0	0	0	0	0	0	0	0	0	99.99	0	0	0	0	0
111	0.01	0	0	0	0	0	0	0.09	0	0	0	0	0	0	0	0.01	99.89	0.01	0	0
112	0	0	99.99	0.01	0	0	0	0	0	0	0	0	0	0	0	0	0	0	0	0
114	0	0	0	0	99.99	0	0	0	0	0	0	0	0	0	0	0	0	0	0	0.01
4.103 last common ancestor N85
Dscam1 residue position	A	C	D	E	F	G	H	I	K	L	M	N	P	Q	R	S	T	V	W	Y
107	0	0	0	0	0	0	0	0	99.99	0	0	0	0	0.01	0	0	0	0	0	0
109	0	0	0	0	0	0	0	0	0	0	0	0	0	0	100	0	0	0	0	0
111	0	0	0	0	0	0	0	100	0	0	0	0	0	0	0	0	0	0	0	0
112	0	0	100	0	0	0	0	0	0	0	0	0	0	0	0	0	0	0	0	0
114	0	0	0	0	0.01	0	0	0	0	0	0	0	0	0	0	0	0	0	0	99.99
